# Population suppression by release of insects carrying a dominant sterile homing gene drive targeting *doublesex* in *Drosophila*

**DOI:** 10.1101/2023.07.17.549342

**Authors:** Weizhe Chen, Jialiang Guo, Yiran Liu, Jackson Champer

## Abstract

Gene drive alleles, which bias their own inheritance and increase in frequency, show great promise for blocking disease transmission or directly suppressing pest populations. The most common engineered drive system is the CRISPR homing drive, which converts wild-type alleles to drive alleles in the germline of drive heterozygotes by homology-directed repair after CRISPR cleavage. One successful homing drive example targets a female-specific exon in *doublesex* in *Anopheles* mosquitos, suppressing the population by inducing recessive sterility in female drive homozygotes. We found that in *Drosophila melanogaster*, a 3-gRNA drive disrupting the *doublesex* female exon resulted in a masculine phenotype and dominant female sterility. Resistance alleles formed by end-joining repair were also dominant sterile. This was likely caused by expression of male-specific transcripts in females with drive and resistance alleles, disrupting sex development. Based on this construct, we proposed a new pest suppression system called “Release of Insects carrying a Dominant-sterile Drive” (RIDD). This entails continuously releasing drive heterozygous males, with drive and resistance alleles causing sterility in females. The drive remains at high frequency longer than currently used dominant female-lethal alleles (RIDL) due to drive conversion in males, and drive alleles also cause sterility based on resistance, both substantial advantages. With weekly releases of drive males into a cage population with overlapping generations, our RIDD system targeting *dsx* reached 100% prevalence within 27 weeks, progressively reducing egg production and eventually causing total population collapse. RIDD combines the merits of homing gene drive and RIDL. It is powerful but self-limiting, unlike unconfined standard homing drives, allowing for targeted population suppression.
