## Supplemental Data for "Population suppression by release of insects carrying a dominant sterile homing gene drive targeting *doublesex* in *Drosophila*"

### Sheet: Data Set S1
Data Set 1
Glossary													Phenotype	Genotypes(target site)	Genotype in Cas9 site				Phenotype	Genotypes(target site)	Genotype in Cas9 site		Fisher's exact test is used for most statistical comparisons, t-test used for average egg counts *p<0.05, **p<0.01, ***p<0.001, ****p<0.0001
R = dsRed phenotype					D = homing drive allele, with dsRed inserted in doublesx gene								RG	D/+, D/r2					RG	D/+, D/r2	C/+		SEM = standard error of the mean
G = EGFP phenotype					r1 = resistance allele, preserves target gene function								G	D/EGFP, D/r1					RGi	D/+, D/r2	C/+
i = mild masculine phenotype					r2 = resistance allele, disrupts target gene function								WT	r2/r2					RGe	D/+, D/r2	C/+
e = stronger masculine phenotype					C = Cas9 allele, split in other site, 5'UTR and 3'UTR are varied in the following groups								G	EGFP/EGFP, EGFP/r1, EGFP/r2, r1/r1, r1/r2, EGFP/r2m, r1/r2m					R	D/+, D/r2	+/+
WT = wild type phenotype					doublesex = target allele								Rm	D/r2m					Ri	D/+, D/r2	+/+
♀ = female					all listed progeny are derived from a single gene drive insect except for the batch one								m	r2/r2m, r2m/r2m					G	+/+, r2/+	C/+
♂ = male																			Gi	r2/+	C/+
nanos-Cas9-nanos = split Cas9 allele with nanos 5'UTR and nanos 3'UTR																			Ge	r2/+	C/+
rcd1r-Cas9-shu = split Cas9 allele with rcd1r 5'UTR and shu 3'UTR																			WT	+/+, r2/+	+/+
rcd1r-Cas9-shu = split Cas9 allele with rcd1r 5'UTR and nanos 3'UTR																			WTi	r2/+	+/+
CG4415-Cas9-shu = split Cas9 allele with CG4415 5'UTR and shu 3'UTR																			WTe	r2/+	+/+
CG4415-Cas9-nanos = split Cas9 allele with CG4415 5'UTR and nanos 3'UTR
Progeny of D/+ male with +/+ female
D/+ male (bright red) with nano-Cas9-nanos/nanos-Cas9-nanos																Totals for all flies pooled						Alternate Analysis (linear regression with binomial model)
Insect	RG♂	RG♀i	RG♀e	G♂	G♀	G♀i+e	Total									Rate	Stdev					Rate	SEM
#1	39	44					83									0.847682	0.0168827	Drive Inheritance Rate				0.871	0.0561	Drive Inheritance Rate
#2	36	24		8			68									0.695364	0.0337655	Drive Conversion Rate				0.742	0.1122	Drive Conversion Rate
#3	45	35		5			85									1	0	mild masculine rate among drive females				1	0	mild masculine rate among drive females
#4	29	12		10		6	57									0	0	stronger masculine rate among drive females				0	0	stronger masculine rate among drive females
#5	18	14		10		8	50									0.928571	0.0486704	masculine rate among non-drive females				0.929	0.0487	masculine rate among non-drive females
#6	34	29		4	1	6	74									0.0833333	0.0564169	stronger masculine rate among non-drive females						stronger masculine rate among non-drive females
#7	14	11		4	1	6	36
Total	215	169	0	41	2	26	453
D/+ male (faint red) with nano-Cas9-nanos/nanos-Cas9-nanos
																Totals for all flies pooled
Insect	RG♂	RG♀i	RG♀e	G♂	G♀	G♀i+e	Total									Rate	Stdev
#1	35	40	0	4	0	3	82									0.75717	0.0187498	Drive Inheritance Rate
#2	7	7	0	1	0	3	18									0.51434	0.0374996	Drive Conversion Rate
#3	13	17	0	2	0	4	36									1	0	mild masculine rate among drive females
#4	23	34	0	16	0	10	83									0	0	stronger masculine rate among drive females
#5	21	22	0	11	0	11	65									1	0	masculine rate among non-drive females
#6	20	14	0	4	0	7	45
#7	15	26	0	3	0	13	57
#8	28	13	0	15	0	4	60
#9	4	7	0	2	0	3	16
#10	25	25	0	2	0	9	61
Total	191	205	0	60	0	67	523
D/+ male with rcd1r-Cas9-shu/+																Totals for all flies pooled						Alternate Analysis (linear regression with binomial model)
Insect	RG♂	RG♀i	RG♀e	R♂	R♀i	G♂	G♀	G♀i	G♀e	WT♂	WT♀	WT♀i	WT♀e	Total		Rate	Stdev					Rate	SEM
#1	22	17	5	22	17	3		1		2	1	2		92		0.818182	0.0130018	Drive Inheritance Rate				0.839	0.0341	Drive Inheritance Rate
#2	16	6	2	12	11	3		1		5		7		63		0.636364	0.0260035	Drive Conversion Rate				0.678	0.0682	Drive Conversion Rate
#3	28	12		17	24	6		4		9		5	2	107		0.939394	0.0131348	mild masculine rate among drive females				0.94	0.0144	mild masculine rate among drive females
#4	25	16	3	15	14	3		7	5	5	1	9	3	106		0.0606061	0.0131348	stronger masculine rate among drive females				0.0596	0.0144	stronger masculine rate among drive females
#5	23	26	1	21	28	3		2		4	2			110		0.768293	0.0465936	mild masculine rate among non-drive females				0.78	0.0618	mild masculine rate among non-drive females
#6	36	14	2	24	24					1		3		104		0.182927	0.0426935	stronger masculine rate among non-drive females				0.153	0.0669	stronger masculine rate among non-drive females
#7	25	12	3	9	19	6		1		5		4		84
#8	14	9	1	11	17	6		3	2	6		5	1	75
#9	21	10	2	20	6	1		2	2	8		6		78
#10	14	13	1	15	15			0	0	2		1		61
Total	224	135	20	166	175	31	0	21	9	47	4	42	6	880
D/+ male with rcd1r-Cas9-nanos/+																Totals for all flies pooled						Alternate Analysis (linear regression with binomial model)
Insect	RG♂	RG♀i	RG♀e	R♂	R♀i	G♂	G♀	G♀i	G♀e	WT♂	WT♀	WT♀i	WT♀e	Total		Rate	Stdev					Rate	SEM
#1	27	11	2	20	5			2		4	1	11	1	84		0.855263	0.0121685	Drive Inheritance Rate				0.869	0.0261	Drive Inheritance Rate
#2	33	9	5	19	19	5	1	1		7	1	8	1	109		0.710526	0.024337	Drive Conversion Rate				0.738	0.0522	Drive Conversion Rate
#3	14	6	5	8	6	1	0	1		6		3	1	51		0.887147	0.0177157	mild masculine rate among drive females				0.888	0.0215	mild masculine rate among drive females
#4	20	21	1	12	22					4	5	5		90		0.112853	0.0177157	stronger masculine rate among drive females				0.112	0.0215	stronger masculine rate among drive females
#5	33	17	3	22	18	1	3			1		1		99		0.773333	0.0483444	mild masculine rate among non-drive females				0.779	0.0694	mild masculine rate among non-drive females
#6	28	13	5	25	22					3	2	5		103		0.04	0.0226274	stronger masculine rate among non-drive females				0.04	0.0226	stronger masculine rate among non-drive females
#7	7	3	2	3	5	1				3		2		26
#8	34	21	4	26	26	4		4		3	1	12		135
#9	23	15	2	18	15					2		3		78
#10	14	15	7	10	14					1				61
Total	233	131	36	163	152	12	4	8	0	34	10	50	3	836
D/+ male with CG4415-Cas9-shu/+																Totals for all flies pooled						Alternate Analysis (linear regression with binomial model)
Insect	RG♂	RG♀i	RG♀e	R♂	R♀i	G♂	G♀	G♀i	G♀e	WT♂	WT♀	WT♀i	WT♀e	Total		Rate	Stdev					Rate	SEM
#1	28	1	10	19	18	5	1	4	1	9	3	3	1	103		0.7	0.0472657	Drive Inheritance Rate				0.7	0.0249	Drive Inheritance Rate
#2	19	1	20	19	18	8	3	9		15	3	5		120		0.4	0.0945313	Drive Conversion Rate				0.4	0.0498	Drive Conversion Rate
#3	26		19	18	14	12	1	5		8		5		108		0.528302	0.0484864	mild masculine rate among drive females				0.531	0.0556	mild masculine rate among drive females
#4	1	1	1	2	3							1		9		0.471698	0.0484864	stronger masculine rate among drive females				0.469	0.0556	stronger masculine rate among drive females
Total	74	3	50	58	53	25	5	18	1	32	6	14	1	340		0.711111	0.067566	mild masculine rate among non-drive females				0.715	0.0798	mild masculine rate among non-drive females
																0.0444444	0.0307207	stronger masculine rate among non-drive females				0.0258	0.0419	stronger masculine rate among non-drive females
D/+ male with CG4415-Cas9-nanos/+																Totals for all flies pooled						Alternate Analysis (linear regression with binomial model)
Insect	RG♂	RG♀i	RG♀e	R♂	R♀i	G♂	G♀	G♀i	G♀e	WT♂	WT♀	WT♀i	WT♀e	Total		Rate	Stdev					Rate	SEM
#1	20		14	9	15	11		8		8		8	1	94		0.732523	0.0244037	Drive Inheritance Rate				0.724	0.0583	Drive Inheritance Rate
#2	24	3	11	19	17	4		2		9	1	4		94		0.465046	0.0488074	Drive Conversion Rate				0.448	0.1166	Drive Conversion Rate
#3	6	1	1	6	7	2		2		7		5		37		0.657143	0.0463225	mild masculine rate among drive females				0.659	0.0519	mild masculine rate among drive females
#4	28	2	10	24	24	5		2		3	2	4		104		0.342857	0.0463225	stronger masculine rate among drive females				0.341	0.0519	stronger masculine rate among drive females
Total	78	6	36	58	63	22	0	14	0	27	3	21	1	329		0.897436	0.0485811	mild masculine rate among non-drive females				0.897	0.0486	mild masculine rate among non-drive females
																0.025641	0.0253102	stronger masculine rate among non-drive females				0.0256	0.0253	stronger masculine rate among non-drive females
Fisher's Exact test for drive with different promotors
Drive inheritance rate
	nano-Cas9-nanos	rcd1r-Cas9-shu	rcd1r-Cas9-nanos	CG4415-Cas9-shu	CG4415-Cas9-nanos
nanos-Cas9-nanos		NS	NS	****	****
rcd1r-Cas9-shu			*	****	**
rcd1r-Cas9-nanos				****	****
CG4415-Cas9-shu					NS
CG4415-Cas9-nanos
moderate masculine fraction among drive females
	nano-Cas9-nanos	rcd1r-Cas9-shu	rcd1r-Cas9-nanos	CG4415-Cas9-shu	CG4415-Cas9-nanos
nanos-Cas9-nanos		***	****	****	****
rcd1r-Cas9-shu			*	****	****
rcd1r-Cas9-nanos				****	****
CG4415-Cas9-shu					NS
CG4415-Cas9-nanos
stronger masculine fraction among drive females
	nano-Cas9-nanos	rcd1r-Cas9-shu	rcd1r-Cas9-nanos	CG4415-Cas9-shu	CG4415-Cas9-nanos
nanos-Cas9-nanos		***	****	****	****
rcd1r-Cas9-shu			*	****	****
rcd1r-Cas9-nanos				****	****
CG4415-Cas9-shu					NS
CG4415-Cas9-nanos
moderate masculine fraction among non-drive females
	nano-Cas9-nanos	rcd1r-Cas9-shu	rcd1r-Cas9-nanos	CG4415-Cas9-shu	CG4415-Cas9-nanos
nanos-Cas9-nanos		NS	NS	*	NS
rcd1r-Cas9-shu			NS	NS	NS
rcd1r-Cas9-nanos				NS	NS
CG4415-Cas9-shu					NS
CG4415-Cas9-nanos
stronger masculine fraction among non-drive females
	nano-Cas9-nanos	rcd1r-Cas9-shu	rcd1r-Cas9-nanos	CG4415-Cas9-shu	CG4415-Cas9-nanos
nanos-Cas9-nanos		NS	NS	NS	NS
rcd1r-Cas9-shu			**	*	*
rcd1r-Cas9-nanos				NS	NS
CG4415-Cas9-shu					NS
CG4415-Cas9-nanos
r2 allele types distribution
r2 female collected from the cross D/+ male and WT females (both carrying nanos-Cas9-nanos)
Recessive r2 females fraction
Insects	dominant	recessive	Total
batch #1	36	2	38
Total	36	2	38
Extreme phenotype r2 fraction
Insects	moderate phenotype	stronger phenotype	Total
batch #1	22	2	24
Total	22	2	24
Fisher's exact test for bright eye drive males and faint eyes drive males
Drive inheritance
	Bright
Faint	**

### Sheet: Data Set S2
Data Set S2 Cage Phenotypes
Glossary			Male				Female
R = DsRed phenotype			Phenotype	Genotypes			Phenotype	Genotypes
WT = wild type			R	D/WT			Ri	D/WT
			WT	WT/WT, r2/WT			i	r2/WT
							WT	WT/WT
Cage 1 (homing drive released into Cas9 background)
Aspirator Sampling Phenotype
Week	Ri♀	i♀	WT♀	R♂	WT♂	Total	Fraction Red among male	Fraction Red among female	Masculine Fraction	Female ratio
2	9	3	32	8	69	121	0.103896	0.204545	0.272727	0.363636
3	6	2	66	9	64	147	0.123288	0.0810811	0.108108	0.503401
4	5	4	50	9	93	161	0.0882353	0.0847458	0.152542	0.36646
5	4	5	31	12	77	129	0.134831	0.1	0.225	0.310078
7	11	3	64	25	100	203	0.2	0.141026	0.179487	0.384236
8	6	3	38	24	88	159	0.214286	0.12766	0.191489	0.295597
9	5	7	45	19	114	190	0.142857	0.0877193	0.210526	0.3
10	18	19	73	45	139	294	0.244565	0.163636	0.336364	0.37415
11	2	1	18	39	24	84	0.619048	0.0952381	0.142857	0.25
12	4	0	12	41	26	83	0.61194	0.25	0.25	0.192771
13	4	2	0	68	27	101	0.715789	0.666667	1	0.0594059
14	17	10	17	105	48	197	0.686275	0.386364	0.613636	0.22335
15	18	4	18	77	46	163	0.626016	0.45	0.55	0.245399
16	33	4	14	101	7	159	0.935185	0.647059	0.72549	0.320755
17	29	7	7	103	25	171	0.804688	0.674419	0.837209	0.251462
18	19	11	9	64	26	129	0.711111	0.487179	0.769231	0.302326
19	25	15	9	112	61	222	0.647399	0.510204	0.816327	0.220721
20	18	1	6	87	36	148	0.707317	0.72	0.76	0.168919
21	41	5	14	144	50	254	0.742268	0.683333	0.766667	0.23622
22	18	5	3	132	25	183	0.840764	0.692308	0.884615	0.142077
23	12	5	14	78	24	133	0.764706	0.387097	0.548387	0.233083
24	7	6	3	86	13	115	0.868687	0.4375	0.8125	0.13913
25	17	4	4	108	14	147	0.885246	0.68	0.84	0.170068
26	3	1	1	120	0	125	1	0.6	0.8	0.04
27	3	0	0	164	6	173	0.964706	1	1	0.017341
28	2	0	0	164	1	167	0.993939	1	1	0.011976
29	3	1	0	203	5	212	0.975962	0.75	1	0.0188679
30	0	1	0	112	0	113	1	0	1	0.00884956
31	1	0	0	112	0	113	1	1	1	0.00884956
32	0	1	0	168	2	171	0.988235	0	1	0.00584795
Cage 2 (homing drive released into Cas9 background)
Aspirator Sampling Phentype
Week	Ri	i	WT	R	WT	Total	Fraction Red among male	Fraction Red among female	Masculine Fraction	Female ratio
2	8	3	24	10	91	136	0.0990099	0.228571	0.314286	0.257353
3	6	3	33	12	65	119	0.155844	0.142857	0.214286	0.352941
4	8	8	69	20	100	205	0.166667	0.0941176	0.188235	0.414634
5	3	1	30	18	65	117	0.216867	0.0882353	0.117647	0.290598
7	14	12	34	28	63	151	0.307692	0.233333	0.433333	0.397351
8	13	6	37	22	49	127	0.309859	0.232143	0.339286	0.440945
9	14	10	44	29	101	198	0.223077	0.205882	0.352941	0.343434
10	7	19	54	20	116	216	0.147059	0.0875	0.325	0.37037
11	15	14	40	54	59	182	0.477876	0.217391	0.42029	0.379121
12	10	2	8	51	37	108	0.579545	0.5	0.6	0.185185
13	11	2	8	45	21	87	0.681818	0.52381	0.619048	0.241379
14	7	12	23	83	111	236	0.427835	0.166667	0.452381	0.177966
15	28	7	10	67	54	166	0.553719	0.622222	0.777778	0.271084
16	25	5	8	175	3	216	0.983146	0.657895	0.789474	0.175926
17	17	3	9	87	18	134	0.828571	0.586207	0.689655	0.216418
18	13	3	6	57	39	118	0.59375	0.590909	0.727273	0.186441
19	16	7	3	123	38	187	0.763975	0.615385	0.884615	0.139037
20	7	1	4	78	25	115	0.757282	0.583333	0.666667	0.104348
21	16	3	6	75	21	121	0.78125	0.64	0.76	0.206612
22	11	4	2	104	20	141	0.83871	0.647059	0.882353	0.120567
23	9	3	9	70	20	111	0.777778	0.428571	0.571429	0.189189
24	12	4	1	124	34	175	0.78481	0.705882	0.941176	0.0971429
25	20	1	6	128	11	166	0.920863	0.740741	0.777778	0.162651
26	19	2	2	221	20	264	0.917012	0.826087	0.913043	0.0871212
27	4	0	0	110	8	122	0.932203	1	1	0.0327869
28	3	0	0	140	4	147	0.972222	1	1	0.0204082
29	0	0	0	108	1	109	0.990826			0
30	0	0	0	111	2	113	0.982301			0
31	0	0	0	66	0	66	1			0
32	0	0	0	56	1	57	0.982456			0

### Sheet: Data Set S3
Data Set S3 Cage Population and weekly released size
Population size and Release size
Week	Population	Weekly Release size	Ratio of release size to total population
0	2708	85	0.0313885
1	NA	143	NA
2	2447	90	0.0367797
3	2317	82	0.0353906
4	1761	128	0.072686
5	2660	148	0.0556391
6	2340	145	0.0619658
7	2271	141	0.0620872
8	2746	148	0.0538966
9	1839	144	0.0783034
10	1913	460	0.24046
11	1133	369	0.325684
12	1754	660	0.376283
13	1500	547	0.364667
14	1685	415	0.246291
15	1874	460	0.245464
16	1821	586	0.321801
17	1756	476	0.271071
18	1086	628	0.578269
19	927	459	0.495146
20	665	619.4	0.931429
21	1434	598	0.417015
22	947	492	0.519535
23	933	743	0.796356
24	796	613	0.770101
25	1031	930	0.902037
26	1322	533	0.403177
27	1183	491	0.415046
28	873	629	0.720504
29	867	489	0.564014
30	751	274	0.364847
31	370	0	0
32	171	0	0
Population size and Release size
Week	Population	Weekly Release size	Ratio of release size to total population
0	2037	85	0.041728
1	NA	143	NA
2	2607	90	0.0345224
3	1641	82	0.0499695
4	2532	128	0.0505529
5	2185	148	0.0677346
6	2133	145	0.0679794
7	2556	141	0.0551643
8	2477	148	0.0597497
9	1934	144	0.0744571
10	2487	460	0.184962
11	2219	369	0.166291
12	1769	660	0.373092
13	1988	547	0.275151
14	1857	415	0.223479
15	1685	460	0.272997
16	1444	586	0.405817
17	1593	476	0.298807
18	1207	628	0.520298
19	1271	459	0.361133
20	904	619.4	0.685177
21	1101	598	0.543143
22	1058	492	0.465028
23	1015	743	0.73202
24	1201	613	0.510408
25	770	930	1.20779
26	1366	533	0.39019
27	994	491	0.493964
28	670	629	0.938806
29	671	0	0
30	407	0	0
31	194	0	0
32	57	0	0
Cage 3 (Cas9 background without released)
Week	WT
0	311
1	680
2	1114
3	1661
4	1501
5	1031
6	1499
7	991
8	1130
9	1195

### Sheet: Data Set S4
Data Set S4 Newly hatched flies of Cages Phenotype
Glossary			Male ♂				Female♀
R = DsRed phenotype			Phenotype	Genotypes			Phenotype	Genotypes		Data was collected each 2~3 days when replacing food bottles
WT = wild type			R	D/WT			Ri	D/WT
			WT	WT/WT, r2/WT			i	r2/WT
							WT	WT/WT
CageA
week	R♀	i♀	WT♀	R♂	WT♂	Total	Drive carrier rate	binomial SEM	Masculine fraction in female
1.84	3	2	37	3	24	45	0.133333	0.0506745	0.119048
3.69714	5	1	34	4	26	44	0.204545	0.0608102	0.15
5.12571	2	4	24	1	19	31	0.0967742	0.0531003	0.2
6.26857	0	1	7	3	7	11	0.272727	0.134282	0.125
6.84	4	4	21	4	31	33	0.242424	0.0746009	0.275862
8.13	3	2	23	7	31	35	0.285714	0.0763604	0.178571
9.42	7	4	26	9	38	84	0.190476	0.0428445	0.297297
10.28	2	3	20	4	23	29	0.206897	0.0752216	0.2
10.71	5	6	19	12	33	42	0.404762	0.0757392	0.366667
11.14	4	2	15	32	35	53	0.679245	0.0641153	0.285714
11.57	12	3	30	9	35	54	0.388889	0.0663401	0.333333
12	24	8	35	71	44	138	0.688406	0.0394255	0.477612
12.42	5	2	22	42	16	71	0.661972	0.0561393	0.241379
12.85	12	7	16	21	29	56	0.589286	0.0657414	0.542857
13.28	3	1	2	25	4	31	0.903226	0.0531003	0.666667
13.71	5	2	6	31	13	44	0.818182	0.0581456	0.538462
14.14	10	6	7	36	20	59	0.779661	0.0539601	0.695652
14.57	8	2	11	8	12	29	0.551724	0.0923495	0.47619
15	24	5	37	37	31	103	0.592233	0.048421	0.439394
15.43	22	9	18	28	34	77	0.649351	0.0543789	0.632653
15.8586	42	7	17	68	28	134	0.820896	0.0331242	0.742424
16.7157	37	10	15	68	10	130	0.807692	0.034566	0.758065
17.1443	38	3	20	82	44	143	0.839161	0.0307221	0.672131
17.5729	67	13	31	83	45	194	0.773196	0.0300656	0.720721
18.0014	17	5	9	37	13	68	0.794118	0.049034	0.709677
18.43	11	6	12	119	10	148	0.878378	0.0268668	0.586207
18.8586	8	2	10	47	21	67	0.820896	0.0468446	0.5
19.2871	11	6	11	12	13	40	0.575	0.0781625	0.607143
19.7157	12	4	13	52	25	81	0.790123	0.0452467	0.551724
20.5729	15	7	7	15	13	44	0.681818	0.0702175	0.758621
21.0014	17	3	24	29	20	73	0.630137	0.0565037	0.454545
21.43	3	1	2	9	5	15	0.8	0.10328	0.666667
21.8586	19	8	17	27	32	71	0.647887	0.0566841	0.613636
22.7157	6	2	8	12	5	28	0.642857	0.0905522	0.5
23.1443	10	0	6	7	11	23	0.73913	0.0915605	0.625
23.5729	4	3	3	33	2	43	0.860465	0.0528413	0.7
24.0014	22	2	4	24	9	52	0.884615	0.0443047	0.857143
24.43	28	6	6	40	14	80	0.85	0.0399218	0.85
24.8586	19	4	11	28	22	62	0.758065	0.0543885	0.676471
25.2871	10	5	4	27	13	46	0.804348	0.0584905	0.789474
25.7157	0	0	0	2	3	2	1	0	NA
26.1443	0	0	0	3	2	3	1	0	NA
26.5729	0	0	0	0	0	0	NA	NA	NA
27.0014	3	0	0	3	0	6	1	0	1
27.43	5	0	1	8	2	14	0.928571	0.0688303	0.833333
27.8586	0	0	0	0	0	0	NA	NA	NA
28.2871	0	0	0	0	0	0	NA	NA	NA
28.7157	0	0	0	0	1	1	0	0	NA
29.1443	0	0	0	0	2	2	0	0	NA
29.5729	0	0	0	0	0	0	NA	NA	NA
30.0014	0	0	0	0	0	0	NA	NA	NA
30.43	0	0	0	0	0	0	NA	NA	NA
30.8586	0	0	0	0	0	0	NA	NA	NA
31.2871	0	0	0	0	0	0	NA	NA	NA
31.7157	0	0	0	0	0	0	NA	NA	NA
CageB
week	R♀	i♀	WT♀	R♂	WT♂	Total	Drive carrier rate	binomial SEM	Masculine fraction in female
1.84	0	2	18	2	31	22	0.0909091	0.0612909	0.1
3.69714	6	1	26	5	31	38	0.289474	0.0735704	0.212121
5.12571	3	10	29	14	42	56	0.303571	0.0614433	0.309524
6.26857	8	11	35	10	45	64	0.28125	0.0562012	0.351852
6.84	9	10	49	13	65	81	0.271605	0.0494208	0.279412
8.13	6	3	20	5	23	34	0.323529	0.0802309	0.310345
9.42	5	9	21	3	44	82	0.097561	0.0327673	0.4
10.28	17	13	37	15	53	82	0.390244	0.053869	0.447761
10.71	7	6	17	11	17	41	0.439024	0.077504	0.433333
11.14	10	2	7	23	28	42	0.785714	0.0633147	0.631579
11.57	18	5	35	12	40	70	0.428571	0.0591485	0.396552
12	13	2	7	11	22	33	0.727273	0.0775275	0.681818
12.42	4	5	15	37	26	61	0.672131	0.0601052	0.375
12.85	6	12	21	102	20	141	0.765957	0.0356566	0.461538
13.28	4	7	18	14	21	43	0.418605	0.0752322	0.37931
13.71	13	8	28	31	9	80	0.55	0.0556215	0.428571
14.14	5	7	14	13	21	39	0.461538	0.0798268	0.461538
14.57	6	5	11	12	26	34	0.529412	0.0856008	0.5
15	26	5	20	12	22	63	0.603175	0.0616383	0.607843
15.43	19	18	25	71	38	133	0.676692	0.0405581	0.596774
15.8586	33	2	23	63	29	121	0.793388	0.0368068	0.603448
16.7157	51	6	15	57	28	129	0.837209	0.032504	0.791667
17.1443	48	5	12	75	26	140	0.878571	0.0276048	0.815385
17.5729	65	7	32	44	41	148	0.736486	0.036212	0.692308
18.0014	18	7	8	29	11	62	0.758065	0.0543885	0.757576
18.43	35	10	9	74	36	128	0.851562	0.031425	0.833333
18.8586	16	10	26	35	42	87	0.586207	0.0528029	0.5
19.2871	26	10	20	32	30	88	0.659091	0.0505302	0.642857
19.7157	68	10	37	102	64	217	0.78341	0.027963	0.678261
20.5729	23	6	17	34	20	80	0.7125	0.0506018	0.630435
21.0014	18	7	5	26	14	56	0.785714	0.0548321	0.833333
21.43	43	7	9	37	28	96	0.833333	0.0380363	0.847458
21.8586	3	3	5	20	10	31	0.741935	0.0785898	0.545455
22.7157	14	3	4	20	8	41	0.829268	0.0587642	0.809524
23.1443	15	15	18	28	19	76	0.565789	0.0568553	0.625
23.5729	2	1	1	15	7	19	0.894737	0.0704059	0.75
24.0014	4	1	1	8	4	14	0.857143	0.093522	0.833333
24.43	22	4	1	17	5	44	0.886364	0.0478452	0.962963
24.8586	16	6	20	29	25	71	0.633803	0.0571749	0.52381
25.2871	10	10	10	49	30	79	0.746835	0.0489216	0.666667
25.7157	14	10	7	24	34	55	0.690909	0.0623121	0.774194
26.1443	12	13	0	22	20	47	0.723404	0.0652476	1
26.5729	0	0	0	0	0	0	1	0	NA
27.0014	7	1	0	5	1	13	0.923077	0.0739053	1
27.43	3	0	0	5	1	8	1	0	1
27.8586	6	0	0	8	4	14	1	0	1
28.2871	1	0	0	3	1	4	1	0	1
28.7157	0	0	2	0	2	2	0	0	0
29.1443	0	0	0	0	0	0	NA	NA	NA
29.5729	0	0	0	0	0	0	NA	NA	NA
30.0014	0	0	0	0	0	0	NA	NA	NA
30.43	0	0	0	0	0	0	NA	NA	NA
30.8586	0	0	0	0	0	0	NA	NA	NA
31.2871	0	0	0	0	0	0	NA	NA	NA
31.7157	0	0	0	0	0	0	NA	NA	NA
